# DNMT3A^R882H^ Is Not Required for Disease Maintenance in Primary Human AML, but Is Associated With Increased Leukemia Stem Cell Frequency

**DOI:** 10.1101/2024.10.26.620318

**Authors:** Thomas Köhnke, Daiki Karigane, Eleanor Hilgart, Amy C. Fan, Kensuke Kayamori, Masashi Miyauchi, Cailin T. Collins, Fabian P. Suchy, Athreya Rangavajhula, Yang Feng, Yusuke Nakauchi, Eduardo Martinez-Montes, Jonas L. Fowler, Kyle M. Loh, Hiromitsu Nakauchi, Michael A. Koldobskiy, Andrew P. Feinberg, Ravindra Majeti

**Affiliations:** Department of Medicine, Division of Hematology, Cancer Institute, and Institute for Stem Cell Biology and Regenerative Medicine, Stanford University; Stanford, CA, 94305, USA; Center for Epigenetics and Department of Medicine, Johns Hopkins University School of Medicine; Baltimore, MD, 21205, USA; Department of Developmental Biology and Institute for Stem Cell Biology and Regenerative Medicine, Stanford University; Stanford, CA, 94305, USA

## Abstract

Genetic mutations are being thoroughly mapped in human cancers, yet a fundamental question in cancer biology is whether such mutations are functionally required for cancer initiation, maintenance of established cancer, or both. Here, we study this question in the context of human acute myeloid leukemia (AML), where *DNMT3A^R882^* missense mutations often arise early, in pre-leukemic clonal hematopoiesis, and corrupt the DNA methylation landscape to initiate leukemia. We developed CRISPR-based methods to directly correct *DNMT3A^R882^* mutations in leukemic cells obtained from patients. Surprisingly, *DNMT3A^R882^* mutations were largely dispensable for disease maintenance. Replacing *DNMT3A^R882^* mutants with wild-type *DNMT3A* did not impair the ability of AML cells to engraft *in vivo*, and minimally altered DNA methylation. Taken together, *DNMT3A^R882^* mutations are initially necessary for AML initiation, but are largely dispensable for disease maintenance. The notion that initiating oncogenes differ from those that maintain cancer has important implications for cancer evolution and therapy.

**STATEMENT OF SIGNIFICANCE:** Understanding which driver mutations are required for cancer initiation, maintenance, or both phases remains poorly understood. Here, we uncover that highly prevalent pre-leukemic *DNMT3A* mutations are only required during disease initiation, but become dispensable after leukemic transformation, uncovering the context-specific role of this driver mutation with important therapeutic implications.
