## Supplemental Tables S1-S14 for "DNMT3A^R882H^ Is Not Required for Disease Maintenance in Primary Human AML, but Is Associated With Increased Leukemia Stem Cell Frequency": TableS1_FACS_Panels.xlsx

### Sheet: Supplementary Table 1
Residual HSC sorting panel
Fluorophore	Antigen	Clone	Supplier	Catalog#	RRID	Dilution
FITC	CD99	TÜ12	BD	555688	AB_396039	1:20
PE	TIM-3	344823	R&D Systems	FAB2365P	AB_2232901	1:20
Propidium Iodide	N/A	N/A	Invitrogen	P3566	N/A	1:2000
PE-Cy5	CD19	HIB19	BD	555414	AB_395814	1:50
PE-Cy5	CD20	2H7	BD	555624	AB_395990	1:50
PE-Cy7	CD38	HB7	BD	335790	AB_399969	1:50
APC	CD34	581	BioLegend	343510	AB_1877153	1:25
APC-Cy7	CD3	SK7	BD	341090	AB_400214	1:25
V450	CD45	HI30	BD	560367	AB_1645573	1:50
AML blast sorting panel
Fluorophore	Antigen	Clone	Supplier	Catalog#	RRID	Dilution
FITC	CD14	63D3	BioLegend	367116	AB_2571929	01:50:00
Propidium Iodide	N/A	N/A	Invitrogen	P3566	N/A	1:2000
PE-Cy7	CD19	HIB19	BD	560728	AB_1727438	01:50:00
PE-Cy7	CD3	UCHT1	BD	563423	AB_2738196	01:50:00
APC	CD11b	M1/70	BD	553312	AB_398535	01:50:00
Xenograft Engraftment Panel
Fluorophore	Antigen	Clone	Supplier	Catalog#	RRID	Dilution
GFP	N/A	N/A	N/A	N/A	N/A	N/A
BFP	N/A	N/A	N/A	N/A	N/A	N/A
BUV396	human CD45	HI30	BD	563792	AB_2869519	1:25
BUV737	CD38	HB7	BD	612824	AB_2870148	1:100
BB700	CD19	SJ25C1	BD	566396	AB_2744310	1:25
PE	CD33	WM53	BD	555450	AB_395843	1:25
Propidium Iodide	N/A	N/A	Invitrogen	P3566	N/A	1:2000
PE-Cy5	Ter119	TER-119	Invitrogen	15-5921-82	AB_468810	1:100
PE-Cy7	murine CD45.1	A20	Invitrogen	25-0453-82	AB_469629	1:50
APC	CD34	581	BioLegend	343510	AB_1877153	1:25
APC-Cy7	CD3	SK7	BD	341090	AB_400214	1:25
