## Supplemental Tables S1-S14 for "DNMT3A^R882H^ Is Not Required for Disease Maintenance in Primary Human AML, but Is Associated With Increased Leukemia Stem Cell Frequency": TableS2_sgRNA_Primer_Sequences.xlsx

### Sheet: Supplementary Table 2
sgRNA sequences
Target Locus	Sequence
DNMT3A:R882H	CGTCTCCAACATGAGCCACT
DNMT3A:R882C (Sample SU480)	CGTCTCCAACATGAGCTGCT
PCR Primers
Amplicon	Forward	Reverse
FLT3-ITD	GCAATTTAGGTATGAAAGCCAGC	CTTTCAGCATTTTGACGGCAACC
DNMT3A Correction/Re-Mutation In-Out-PCR gDNA	ATGCTAGGGCTACGTGTTCG	ATCACGGGGACACTCCAAGA
DNMT3A Correction/Re-Mutation In-Out-RTPCR cDNA	AGTGACAAGAGGGACATCTC	ATCACGGGGACACTCCAAGA
