## Supplemental Tables S1-S14 for "DNMT3A^R882H^ Is Not Required for Disease Maintenance in Primary Human AML, but Is Associated With Increased Leukemia Stem Cell Frequency": TableS3_DMRsummary.xlsx

### Sheet: Sheet1
Patient comparison (DNMT3AR882H/WT vs DNMT3AWT/WT)	Total # of DMRs	Average # CpGs in DMR	Average width of DMR (bp)	# hypomethylated (in DNMT3AR882H/WT)	Proportion hypomethylated (in DNMT3AR882H/WT)
SU372.C	5611	17	713	5388	0.96
SU540	13331	19	930	12544	0.94
SU575	5466	19	828	5399	0.99
