## Supplemental Tables S1-S14 for "DNMT3A^R882H^ Is Not Required for Disease Maintenance in Primary Human AML, but Is Associated With Increased Leukemia Stem Cell Frequency": TableS7_IntersectionDMRGenes.xlsx

### Sheet: Sheet1
Gene Symbol
ACY3
ANKRD13B
ANXA9
B3GNT7
BAIAP2-DT
BCL9L
BCRP3
BST2
C15orf62
C20orf203
CACTIN-AS1
CARD19
CD200
CD5
CELP
CLIC3
CYBA
DIPK1B
DKFZP434A062
DMTN
E2F8
ECM1
EGFL7
ELN
EVA1B
EVPL
F2RL3
FAM30A
FLI1
GIT1
GPSM1
IL17RC
IMPA2
ISYNA1
ITGB2
KBTBD13
KCNJ12
KCNMB1
LAMB2
LINC02593
LINC02870
LOC100130872
LRRC8D
LSP1
MCTP2
MDK
MGST3
MIR126
MIR1286
MIR200A
MIR200B
MIR202
MIR429
MIR4710
MUC2
NME3
NPBWR2
P2RX5
P2RX5-TAX1BP3
PLAAT4
PLEKHA6
PLXND1
PRCD
RARRES2
RASA3
RASL12
RBM38
RPH3AL
SCAMP2
SCARF1
SGPP2
SH2D3C
SLC22A11
SLC34A1
SLC45A4
SLC49A3
SLCO4A1
SMPDL3B
SOX18
SPDEF
SPON2
STAB1
TBXA2R
TCF15
TMEM105
TMEM184A
TTLL10
UBASH3A
ZMYND8
