## Supplemental Tables S1-S14 for "DNMT3A^R882H^ Is Not Required for Disease Maintenance in Primary Human AML, but Is Associated With Increased Leukemia Stem Cell Frequency": TableS8_DMRandCanyonOverlap.xlsx

### Sheet: Sheet1
Patient (for DMRs)	# of DMRs	Canyon Type (Jeong et al., 2014)	# of canyons (hg19 liftover)	# DMRs overlapping canyons	Proportion DMRs overlapping canyons (out of total # of DMRs)	# canyons overlapping DMRs	Proportion canyons overlapping DMRs (out of total # of canyons)
SU372.C	5611	DNMT3A- null HSC	1796	209	0.04	181	0.10
SU540	13331	DNMT3A- null HSC	1796	465	0.03	370	0.21
SU575	5466	DNMT3A- null HSC	1796	156	0.03	139	0.08
SU372.C	5611	WT HSC	1034	97	0.02	85	0.08
SU540	13331	WT HSC	1034	198	0.01	172	0.17
SU575	5466	WT HSC	1034	59	0.01	57	0.06
