## Supplemental Tables S1-S14 for "DNMT3A^R882H^ Is Not Required for Disease Maintenance in Primary Human AML, but Is Associated With Increased Leukemia Stem Cell Frequency": TableS10_SU372C_blockSize5000_PutativeBlocks_dmrSeq.xlsx

### Sheet: Sheet1
Block_coordinates (chr:start-end)	Block_width (bp)	num_CpGs	areaStat	rawMethDiff	testStat	pval	qval	Direction_relativeToD3AWT
5:24932100-24983526	51427	273	19.8463	-0.0914051	-6.46937	0.0430622	1	Hypo_NS
5:24834526-24901466	66941	340	21.2775	-0.0785561	-6.12363	0.0526316	1	Hypo_NS
5:24744841-24784455	39615	253	13.8274	-0.0815568	-5.74599	0.0598086	1	Hypo_NS
13:105498565-105519819	21255	148	7.57771	-0.0679784	-5.32565	0.076555	1	Hypo_NS
17:79377471-79383656	6186	180	23.6387	-0.222087	-5.00992	0.0885167	1	Hypo_NS
21:18215727-18258511	42785	225	15.2131	-0.0790507	-4.9969	0.0885167	1	Hypo_NS
6:26042694-26048094	5401	186	12.9214	-0.16429	-4.84501	0.100478	1	Hypo_NS
7:11526321-11551092	24772	127	6.77964	-0.0560981	-4.50399	0.11244	1	Hypo_NS
1:2991965-2997012	5048	158	25.6968	-0.232821	-4.44664	0.11244	1	Hypo_NS
14:82941007-82988513	47507	277	19.4869	-0.0731402	-4.17889	0.145933	1	Hypo_NS
6:142128065-142140840	12776	99	5.18762	-0.0752311	-4.14365	0.148325	1	Hypo_NS
5:134822941-134829480	6540	231	17.121	-0.171161	-4.01475	0.157895	1	Hypo_NS
10:38808770-38817990	9221	201	11.1171	-0.0440258	-3.69017	0.19378	1	Hypo_NS
19:32408633-32429042	20410	137	7.41073	-0.0589475	-3.59745	0.203349	1	Hypo_NS
14:67149296-67158082	8787	63	3.22967	-0.0695312	-3.57439	0.203349	1	Hypo_NS
2:51201197-51224113	22917	114	6.35378	0.0832545	3.47485	0.212919	1	Hyper_NS
17:75445145-75450700	5556	170	9.43931	-0.213837	-3.26144	0.260766	1	Hypo_NS
17:46637899-46643934	6036	134	13.1772	-0.208965	-3.21149	0.272727	1	Hypo_NS
3:80144568-80161634	17067	95	4.95691	-0.0749657	-3.14803	0.279904	1	Hypo_NS
15:89908705-89913858	5154	211	19.1281	-0.0969284	-3.04729	0.294258	1	Hypo_NS
1:195310269-195327683	17415	94	4.97423	-0.0839471	-3.02079	0.296651	1	Hypo_NS
2:51326228-51358827	32600	166	10.6894	0.086269	2.97698	0.299043	1	Hyper_NS
19:27838709-27925793	87085	303	16.6032	-0.0675255	-2.91865	0.303828	1	Hypo_NS
11:1897686-1902982	5297	178	10.3444	-0.100198	-2.8789	0.30622	1	Hypo_NS
5:26286479-26291588	5110	26	1.33278	-0.098655	-2.84551	0.320574	1	Hypo_NS
7:130126956-130135262	8307	265	16.8328	-0.156442	-2.83985	0.320574	1	Hypo_NS
14:106361640-106380087	18448	357	29.6132	-0.116876	-2.82294	0.322967	1	Hypo_NS
11:24964743-24984130	19388	100	5.47544	-0.0700415	-2.71419	0.34689	1	Hypo_NS
3:191655602-191669406	13805	91	4.70796	-0.079442	-2.66894	0.363636	1	Hypo_NS
8:79879402-79891252	11851	62	3.16801	-0.0787753	-2.65484	0.366029	1	Hypo_NS
13:105938049-105948186	10138	56	2.8574	-0.0731553	-2.65309	0.368421	1	Hypo_NS
5:19899220-19915479	16260	97	5.10119	-0.0810044	-2.64086	0.368421	1	Hypo_NS
15:75985482-75990527	5046	101	5.9121	-0.11929	-2.61824	0.375598	1	Hypo_NS
20:60703903-60710035	6133	147	14.7279	-0.183234	-2.61183	0.37799	1	Hypo_NS
1:14029499-14038651	9153	97	5.88512	-0.109627	-2.59648	0.382775	1	Hypo_NS
9:66777433-66788586	11154	31	1.67886	-0.0960509	-2.57738	0.385167	1	Hypo_NS
3:106659674-106669198	9525	63	3.33465	-0.0619442	-2.52277	0.399522	1	Hypo_NS
9:24049862-24057850	7989	55	2.81223	-0.0872297	-2.45817	0.416268	1	Hypo_NS
19:6226421-6231803	5383	222	13.2698	-0.0818797	-2.41615	0.425837	1	Hypo_NS
14:67492017-67502645	10629	67	3.43738	-0.0513522	-2.40701	0.425837	1	Hypo_NS
17:33819143-33824341	5199	114	5.91776	-0.0757426	-2.32539	0.447368	1	Hypo_NS
13:57867952-57874998	7047	29	1.46412	-0.0884989	-2.25257	0.478469	1	Hypo_NS
5:30655318-30671400	16083	91	4.79576	-0.0629297	-2.23346	0.488038	1	Hypo_NS
10:39082844-39123134	40291	516	35.8324	-0.0339301	-2.23278	0.488038	1	Hypo_NS
6:92608452-92620386	11935	68	3.56638	-0.061118	-2.22485	0.495215	1	Hypo_NS
13:70601864-70621811	19948	114	6.36953	-0.0669742	-2.22185	0.495215	1	Hypo_NS
8:89044529-89055541	11013	53	2.70013	-0.0947313	-2.21776	0.495215	1	Hypo_NS
11:69226254-69232313	6060	125	6.81964	-0.143638	-2.21042	0.5	1	Hypo_NS
8:76896793-76906152	9360	35	1.78536	-0.102419	-2.19913	0.502392	1	Hypo_NS
2:91599391-91607481	8091	148	7.58246	-0.0388377	-2.1972	0.502392	1	Hypo_NS
2:13782797-13818001	35205	156	8.38022	-0.0670428	-2.19212	0.507177	1	Hypo_NS
7:61742284-61751565	9282	249	17.2233	-0.0394355	-2.16831	0.516746	1	Hypo_NS
7:142413945-142422086	8142	67	3.55057	-0.120223	-2.14205	0.526316	1	Hypo_NS
5:45965752-45976587	10836	59	3.11894	-0.110634	-2.05722	0.559809	1	Hypo_NS
13:112697936-112704841	6906	62	3.60175	-0.0733131	-2.04709	0.564593	1	Hypo_NS
12:85119610-85130776	11167	65	3.36328	-0.092164	-2.02472	0.57177	1	Hypo_NS
12:87196596-87218030	21435	80	4.45422	-0.0734717	-2.01981	0.57177	1	Hypo_NS
3:164268013-164283573	15561	79	4.31919	-0.0625086	-2.01691	0.574163	1	Hypo_NS
7:8510013-8519221	9209	37	1.95595	-0.0898944	-2.00791	0.576555	1	Hypo_NS
7:56466636-56472530	5895	50	2.54231	-0.0775138	-1.96388	0.593301	1	Hypo_NS
2:127840328-127852269	11942	239	16.1229	-0.0953738	-1.94972	0.595694	1	Hypo_NS
5:139034483-139049050	14568	316	19.4795	-0.0972966	-1.94767	0.595694	1	Hypo_NS
2:71678463-71687143	8681	140	8.11819	-0.09875	-1.93102	0.600478	1	Hypo_NS
16:33983139-33993891	10753	34	1.79201	-0.129553	-1.92917	0.600478	1	Hypo_NS
16:34183619-34190843	7225	262	14.5523	-0.0331421	-1.92268	0.605263	1	Hypo_NS
14:67279012-67288919	9908	42	2.13425	-0.0634508	-1.89354	0.617225	1	Hypo_NS
4:32413125-32431018	17894	89	4.69216	-0.0674889	-1.88932	0.617225	1	Hypo_NS
20:14544543-14562653	18111	124	6.34553	-0.0322604	-1.86906	0.626794	1	Hypo_NS
16:46446659-46453478	6820	172	11.7722	-0.0350893	-1.86794	0.626794	1	Hypo_NS
8:89112681-89135090	22410	94	5.12062	-0.0599405	-1.85568	0.629187	1	Hypo_NS
13:69524869-69538293	13425	63	3.37605	-0.0663657	-1.85462	0.631579	1	Hypo_NS
5:128568414-128579702	11289	53	2.68795	-0.057143	-1.84323	0.633971	1	Hypo_NS
12:78924166-78949396	25231	127	7.05329	-0.0330894	-1.83494	0.633971	1	Hypo_NS
16:57563240-57568803	5564	106	7.09348	-0.110397	-1.8302	0.636364	1	Hypo_NS
5:51033665-51056614	22950	119	6.40629	-0.0540468	-1.82732	0.636364	1	Hypo_NS
8:46879490-46894399	14910	97	5.50794	-0.0632609	-1.81944	0.643541	1	Hypo_NS
12:86944430-86950399	5970	27	1.37586	-0.10271	-1.813	0.643541	1	Hypo_NS
5:12881594-12901834	20241	111	5.84598	-0.0395384	-1.79129	0.657895	1	Hypo_NS
2:51391684-51413784	22101	120	6.58724	0.0518275	1.76938	0.667464	1	Hyper_NS
1:226897388-226903580	6193	93	6.0707	-0.142339	-1.74889	0.681818	1	Hypo_NS
9:139512566-139520195	7630	251	16.2988	-0.120378	-1.74195	0.684211	1	Hypo_NS
17:4408341-4414336	5996	121	6.78141	-0.113279	-1.73618	0.684211	1	Hypo_NS
11:64479893-64485272	5380	273	15.4091	-0.0717623	-1.73297	0.686603	1	Hypo_NS
5:19650708-19661673	10966	63	3.26468	-0.0795248	-1.66373	0.705742	1	Hypo_NS
6:55709328-55721300	11973	48	2.46041	-0.0656734	-1.65637	0.708134	1	Hypo_NS
8:13808017-13826820	18804	79	4.357	-0.0581459	-1.62833	0.722488	1	Hypo_NS
19:24617901-24628820	10920	34	1.94018	-0.0261041	-1.58511	0.744019	1	Hypo_NS
11:51167222-51231402	64181	236	14.3419	-0.0442221	-1.58483	0.746411	1	Hypo_NS
1:196216046-196239021	22976	81	4.53496	-0.0385846	-1.58061	0.748804	1	Hypo_NS
20:25792042-25802456	10415	18	1.10658	-0.0724458	-1.5756	0.748804	1	Hypo_NS
11:90627986-90646332	18347	100	5.40611	-0.0478493	-1.5714	0.748804	1	Hypo_NS
3:78754556-78760934	6379	42	2.14815	-0.0610913	-1.56331	0.755981	1	Hypo_NS
17:27342151-27348929	6779	129	7.65332	-0.108245	-1.55054	0.758373	1	Hypo_NS
10:42505566-42542229	36664	145	9.40297	-0.0403406	-1.53997	0.758373	1	Hypo_NS
6:20409934-20415456	5523	80	4.69388	-0.0747276	-1.53754	0.758373	1	Hypo_NS
5:134703505-134721631	18127	147	8.15994	-0.101311	-1.52608	0.760766	1	Hypo_NS
2:90387195-90393113	5919	98	8.17855	-0.0306245	-1.51733	0.76555	1	Hypo_NS
17:34511456-34516810	5355	30	1.61515	-0.00695343	-1.5092	0.770335	1	Hypo_NS
10:46561213-46569423	8211	11	0.568562	0.0590909	1.50625	0.77512	1	Hyper_NS
11:98658746-98671061	12316	54	2.85706	-0.0670502	-1.49631	0.784689	1	Hypo_NS
11:126233011-126238830	5820	93	5.01276	-0.103275	-1.47739	0.794258	1	Hypo_NS
1:36784230-36789514	5285	307	20.7777	-0.115134	-1.46413	0.803828	1	Hypo_NS
6:63451532-63457520	5989	17	0.859299	-0.104641	-1.44951	0.813397	1	Hypo_NS
2:83599356-83607420	8065	34	1.71032	-0.0648823	-1.442	0.813397	1	Hypo_NS
8:115823386-115833990	10605	56	2.88431	-0.0462238	-1.43389	0.815789	1	Hypo_NS
1:104375204-104382586	7383	16	0.806752	-0.12711	-1.426	0.820574	1	Hypo_NS
7:53199216-53219063	19848	100	5.42117	-0.0434326	-1.38611	0.830144	1	Hypo_NS
12:34694633-34711428	16796	36	2.07332	-0.0976852	-1.3599	0.832536	1	Hypo_NS
20:56050169-56055279	5111	91	5.0406	-0.0908034	-1.3592	0.832536	1	Hypo_NS
11:2800539-2806775	6237	75	5.00339	-0.125577	-1.32958	0.842105	1	Hypo_NS
16:85409822-85415857	6036	140	7.3753	-0.0972557	-1.32014	0.84689	1	Hypo_NS
1:156456347-156463467	7121	79	5.33808	-0.117941	-1.32003	0.84689	1	Hypo_NS
6:63936-69073	5138	11	0.846569	0.0700758	1.31798	0.84689	1	Hyper_NS
11:54712527-54719638	7112	12	1.52678	0.121032	1.283	0.863636	1	Hyper_NS
9:43205780-43212486	6707	6	0.362491	-0.118056	-1.23458	0.863636	1	Hypo_NS
14:41473252-41486399	13148	64	3.29313	-0.0557803	-1.22786	0.868421	1	Hypo_NS
5:26556116-26561337	5222	23	1.15882	-0.0615428	-1.21343	0.868421	1	Hypo_NS
12:37999948-38041690	41743	68	4.54756	-0.0678922	-1.19385	0.870813	1	Hypo_NS
13:69298444-69313483	15040	67	3.42641	-0.0471382	-1.18289	0.875598	1	Hypo_NS
11:96438151-96447964	9814	49	2.84279	-0.0306324	-1.16509	0.880383	1	Hypo_NS
13:92983352-92993231	9880	45	2.33895	-0.0442203	-1.16368	0.880383	1	Hypo_NS
21:14340794-14359048	18255	80	4.54188	-0.0303245	-1.14938	0.880383	1	Hypo_NS
3:87847699-87854598	6900	26	1.32081	-0.0163233	-1.1311	0.88756	1	Hypo_NS
9:124044927-124050329	5403	70	3.72143	-0.101467	-1.0871	0.901914	1	Hypo_NS
20:29805628-29821111	15484	292	19.575	-0.0242909	-1.08437	0.901914	1	Hypo_NS
8:39230111-39240363	10253	71	3.68054	-0.0532686	-1.07747	0.901914	1	Hypo_NS
11:29164017-29175975	11959	50	2.54992	-0.0327507	-1.01474	0.921053	1	Hypo_NS
4:33124993-33133847	8855	76	3.91503	-0.0198127	-0.9505	0.933014	1	Hypo_NS
16:35277031-35284806	7776	44	2.52069	-0.0449044	-0.942242	0.935407	1	Hypo_NS
1:106591025-106603032	12008	69	3.71055	-0.0237898	-0.876025	0.940191	1	Hypo_NS
11:51363449-51371229	7781	39	2.03982	-0.0446563	-0.874749	0.940191	1	Hypo_NS
8:43609075-43643779	34705	52	2.91697	-0.0376282	-0.863342	0.942584	1	Hypo_NS
12:82115995-82131830	15836	45	2.43864	-0.0404257	-0.855995	0.944976	1	Hypo_NS
15:86906382-86912170	5789	29	1.47495	-0.0417736	-0.854829	0.944976	1	Hypo_NS
13:86910546-86921209	10664	46	2.56744	-0.040218	-0.822233	0.949761	1	Hypo_NS
4:105233279-105245036	11758	60	3.06179	-0.0266369	-0.66578	0.966507	1	Hypo_NS
10:46537152-46549441	12290	11	0.572932	0.0991029	-0.630855	0.966507	1	Hyper_NS
20:26293592-26317607	24016	45	3.78624	-0.0236111	-0.626304	0.966507	1	Hypo_NS
8:115750798-115757663	6866	45	2.28863	0.0136621	-0.599097	0.973684	1	Hyper_NS
10:38869020-38882049	13030	267	19.2306	-0.00977617	-0.579717	0.976077	1	Hypo_NS
10:39139004-39154584	15581	269	16.3305	-0.00037699	-0.550275	0.978469	1	Hypo_NS
6:61881167-61887537	6371	5	0.325499	0.0266667	0.395618	0.988038	1	Hyper_NS
8:46970647-46976835	6189	23	1.1848	-0.0406117	-0.390282	0.988038	1	Hypo_NS
7:61238122-61252678	14557	40	2.20197	-0.0125398	-0.361523	0.990431	1	Hypo_NS
7:125838255-125850311	12057	48	2.4919	-0.0162334	-0.289248	0.992823	1	Hypo_NS
7:58046090-58053511	7422	20	1.10585	-0.0113142	-0.177363	0.995215	1	Hypo_NS
11:51309031-51319917	10887	64	3.38503	-0.0157675	-0.131161	0.997608	1	Hypo_NS
16:31364911-31371673	6763	135	7.24153	-0.0889382	-0.0145338	1	1	Hypo_NS
