## Supplemental Tables S1-S14 for "DNMT3A^R882H^ Is Not Required for Disease Maintenance in Primary Human AML, but Is Associated With Increased Leukemia Stem Cell Frequency": TableS14_SU575_blockSize5000_PutativeBlocks_dmrSeq.xlsx

### Sheet: Sheet1
Block_coordinates (chr:start-end)	Block_width (bp)	num_CpGs	areaStat	rawMethDiff	testStat	pval	qval	Direction_relativeToD3AWT
13:89195729-89414416	218688	1035	82.5998	0.0907749	13.0615	0.00947867	0.972425	Hyper_NS
13:93771913-93860220	88308	450	37.5942	-0.113928	-9.25533	0.0265403	0.972425	Hypo_NS
3:25264369-25354458	90090	558	36.8617	-0.0873922	-8.41811	0.0341232	0.972425	Hypo_NS
13:89055111-89172044	116934	662	39.8644	0.0686478	8.29911	0.0379147	0.972425	Hyper_NS
13:93645899-93691759	45861	243	18.1599	-0.113552	-7.6554	0.0464455	0.972425	Hypo_NS
13:93895335-93977255	81921	542	36.822	-0.0788296	-6.73636	0.0682464	0.972425	Hypo_NS
4:81790690-81889029	98340	462	26.3616	0.0663635	6.05851	0.0995261	0.972425	Hyper_NS
7:109878856-109969208	90353	484	28.3749	-0.0732226	-6.03156	0.103318	0.972425	Hypo_NS
6:66247050-66320589	73540	337	24.2252	-0.0875999	-5.24574	0.149763	0.972425	Hypo_NS
21:23966147-24008936	42790	312	20.4353	0.0662847	5.19931	0.15545	0.972425	Hyper_NS
4:128570766-128600226	29461	230	15.0957	0.0683745	5.09549	0.164929	0.972425	Hyper_NS
7:27176771-27181797	5027	122	11.2861	-0.188453	-5.0791	0.166825	0.972425	Hypo_NS
14:85838095-85886290	48196	346	25.537	-0.0846444	-5.06018	0.16872	0.972425	Hypo_NS
1:194655963-194704777	48815	268	21.6364	-0.0868052	-5.04712	0.16872	0.972425	Hypo_NS
21:24271421-24314984	43564	264	17.4471	0.0922083	4.83566	0.195261	0.972425	Hyper_NS
5:92159479-92201524	42046	265	15.6354	0.0738864	4.81263	0.198104	0.972425	Hyper_NS
21:24210629-24247365	36737	224	13.4595	0.0726466	4.634	0.221801	0.972425	Hyper_NS
1:242289174-242340705	51532	357	21.5389	-0.0909858	-4.48721	0.241706	0.972425	Hypo_NS
4:81678811-81738471	59661	267	14.6013	0.0622898	4.46489	0.243602	0.972425	Hyper_NS
4:115383022-115429305	46284	261	14.2041	0.0637894	4.34527	0.262559	0.972425	Hyper_NS
4:115223323-115245613	22291	104	5.41429	0.0614617	4.2407	0.279621	0.972425	Hyper_NS
1:143644901-143680488	35588	208	13.1557	-0.0631345	-4.10581	0.300474	0.972425	Hypo_NS
1:194337549-194362092	24544	129	8.19766	-0.0735171	-4.02858	0.316588	0.972425	Hypo_NS
8:112704087-112746396	42310	207	14.2033	-0.0723791	-4.02288	0.317536	0.972425	Hypo_NS
9:29291982-29306731	14750	65	3.59605	-0.0866699	-3.90063	0.337441	0.972425	Hypo_NS
4:115433786-115479581	45796	271	15.1733	0.0606283	3.85805	0.346919	0.972425	Hyper_NS
19:725417-731820	6404	236	15.6214	-0.0951514	-3.84831	0.348815	0.972425	Hypo_NS
5:99396499-99404865	8367	160	9.05895	-0.059315	-3.69545	0.392417	0.972425	Hypo_NS
8:115930936-115961172	30237	194	12.087	-0.0646497	-3.63079	0.406635	0.972425	Hypo_NS
1:242367531-242379348	11818	122	6.93204	-0.0881391	-3.59868	0.414218	0.972425	Hypo_NS
8:115738362-115769694	31333	116	7.93031	-0.0867591	-3.57296	0.421801	0.972425	Hypo_NS
5:85822330-85850103	27774	118	7.11714	-0.0976079	-3.53997	0.43128	0.972425	Hypo_NS
10:134327922-134333654	5733	166	11.451	-0.118408	-3.46441	0.445498	0.972425	Hypo_NS
3:71502622-71508654	6033	54	2.86465	-0.168197	-3.43994	0.451185	0.972425	Hypo_NS
5:139052525-139059003	6479	111	6.69023	-0.106078	-3.4184	0.456872	0.972425	Hypo_NS
8:116101499-116124339	22841	124	6.42193	-0.0697498	-3.40107	0.463507	0.972425	Hypo_NS
4:148193462-148215837	22376	130	7.06506	-0.0728123	-3.32873	0.488152	0.972425	Hypo_NS
4:115154207-115167561	13355	63	3.22004	0.0688858	3.24639	0.509953	0.972425	Hyper_NS
6:66345733-66383699	37967	221	13.8195	-0.0764283	-3.20008	0.526066	0.972425	Hypo_NS
4:180685976-180712037	26062	132	8.28144	0.0643471	3.11583	0.549763	0.972425	Hyper_NS
1:238127484-238154192	26709	148	8.61668	-0.063822	-3.03562	0.575355	0.972425	Hypo_NS
20:62171136-62176817	5682	234	14.8322	-0.072095	-3.0048	0.585782	0.972425	Hypo_NS
16:88528731-88534321	5591	170	16.5584	-0.131562	-2.94219	0.603791	0.972425	Hypo_NS
14:106360772-106378908	18137	363	24.8313	-0.100929	-2.93526	0.608531	0.972425	Hypo_NS
4:35512157-35526978	14822	67	3.44376	-0.0696786	-2.93443	0.608531	0.972425	Hypo_NS
4:60460504-60480417	19914	89	4.7108	-0.06319	-2.89598	0.616114	0.972425	Hypo_NS
8:112563065-112606383	43319	239	12.6058	-0.0579991	-2.88354	0.619905	0.972425	Hypo_NS
15:78279082-78285015	5934	140	7.70469	-0.0844243	-2.87038	0.622749	0.972425	Hypo_NS
21:24027552-24041729	14178	95	4.82002	0.0524902	2.83926	0.632227	0.972425	Hyper_NS
21:45561602-45566924	5323	171	11.1841	-0.113258	-2.83575	0.632227	0.972425	Hypo_NS
1:19271500-19278268	6769	151	11.3082	-0.134783	-2.81197	0.637915	0.972425	Hypo_NS
1:188169647-188209136	39490	145	7.87988	-0.0462424	-2.80444	0.63981	0.972425	Hypo_NS
8:115819148-115845581	26434	128	7.27356	-0.0583656	-2.79823	0.642654	0.972425	Hypo_NS
9:31664601-31696443	31843	156	9.17778	-0.0689402	-2.71434	0.662559	0.972425	Hypo_NS
17:75318441-75324596	6156	185	10.7212	-0.0905927	-2.69011	0.666351	0.972425	Hypo_NS
1:1106359-1112242	5884	235	18.7362	-0.126702	-2.6545	0.679621	0.972425	Hypo_NS
1:14080747-14087950	7204	72	4.55793	-0.0815919	-2.64704	0.681517	0.972425	Hypo_NS
1:194420034-194449788	29755	138	7.83554	-0.0688734	-2.63363	0.687204	0.972425	Hypo_NS
9:136475537-136480802	5266	108	6.05193	-0.0808316	-2.62649	0.6891	0.972425	Hypo_NS
12:117129598-117136132	6535	143	8.47479	-0.124883	-2.61578	0.690047	0.972425	Hypo_NS
1:30789030-30798711	9682	125	6.84052	-0.0799787	-2.57656	0.707109	0.972425	Hypo_NS
2:166188846-166201361	12516	98	5.03715	0.0649214	2.57079	0.709005	0.972425	Hyper_NS
4:35605388-35626618	21231	108	5.52284	-0.0679458	-2.5047	0.729858	0.972425	Hypo_NS
11:38671710-38693570	21861	115	6.09617	-0.0758939	-2.46158	0.738389	0.972425	Hypo_NS
22:46483388-46488429	5042	163	9.13916	-0.0785091	-2.43802	0.745024	0.972425	Hypo_NS
6:22506737-22514301	7565	63	3.21225	-0.0581998	-2.41369	0.753555	0.972425	Hypo_NS
10:5591829-5600460	8632	190	12.2242	-0.0862409	-2.40386	0.757346	0.972425	Hypo_NS
10:134201115-134206135	5021	131	7.26897	-0.052434	-2.39236	0.759242	0.972425	Hypo_NS
7:110035956-110055149	19194	98	5.12276	-0.0401825	-2.36892	0.767773	0.972425	Hypo_NS
4:35411291-35436830	25540	117	6.43883	-0.0730013	-2.34415	0.77346	0.972425	Hypo_NS
1:3492504-3498013	5510	156	10.5325	-0.105032	-2.33203	0.775355	0.972425	Hypo_NS
1:188374866-188397917	23052	121	6.88658	-0.0539332	-2.32482	0.776303	0.972425	Hypo_NS
5:99354986-99371307	16322	70	3.97495	-0.0779077	-2.3114	0.780095	0.972425	Hypo_NS
11:1986044-1991291	5248	222	17.6429	-0.108105	-2.29965	0.781991	0.972425	Hypo_NS
21:39860469-39871439	10971	133	7.80878	-0.0853678	-2.29942	0.781991	0.972425	Hypo_NS
1:188246861-188261083	14223	72	3.75788	-0.0519143	-2.26453	0.787678	0.972425	Hypo_NS
2:194954044-194971123	17080	131	6.91599	-0.047333	-2.22465	0.801896	0.972425	Hypo_NS
19:1162383-1168556	6174	211	13.0039	-0.0815907	-2.22235	0.801896	0.972425	Hypo_NS
16:50628553-50633959	5407	95	5.17451	-0.0829382	-2.17372	0.808531	0.972425	Hypo_NS
9:31748862-31767715	18854	74	3.78213	-0.0753368	-2.14431	0.811374	0.972425	Hypo_NS
6:22907689-22923698	16010	89	5.0572	-0.0511668	-2.1438	0.811374	0.972425	Hypo_NS
14:103576088-103581637	5550	113	6.54735	-0.0913384	-2.11189	0.818957	0.972425	Hypo_NS
9:115072801-115082544	9744	112	6.45759	-0.0788917	-2.11138	0.818957	0.972425	Hypo_NS
5:139031963-139037889	5927	82	5.55517	-0.11178	-2.04986	0.833175	0.972425	Hypo_NS
12:1928017-1933776	5760	135	7.57484	-0.102741	-2.04934	0.833175	0.972425	Hypo_NS
10:129793571-129805002	11432	179	10.0454	-0.0898625	-2.03238	0.835071	0.972425	Hypo_NS
22:20228455-20234953	6499	217	12.2552	-0.104623	-2.00206	0.838863	0.972425	Hypo_NS
13:94008436-94023513	15078	80	4.16328	-0.0751692	-1.99407	0.840758	0.972425	Hypo_NS
10:80939595-80946037	6443	106	5.67047	-0.0854271	-1.98807	0.841706	0.972425	Hypo_NS
8:115892025-115910005	17981	115	5.93219	-0.0593884	-1.97517	0.84455	0.972425	Hypo_NS
17:55514520-55524198	9679	167	8.74017	-0.0985345	-1.96572	0.845498	0.972425	Hypo_NS
3:22192375-22210510	18136	100	5.4234	-0.05507	-1.93766	0.851185	0.972425	Hypo_NS
1:149323887-149334100	10214	167	8.74795	-0.0692307	-1.91577	0.855924	0.972425	Hypo_NS
8:145491104-145497683	6580	205	11.8732	-0.090768	-1.90335	0.856872	0.972425	Hypo_NS
5:92435626-92460536	24911	117	6.20014	0.0461911	1.89986	0.856872	0.972425	Hyper_NS
21:47334916-47340899	5984	156	9.64012	-0.0984111	-1.8861	0.860664	0.972425	Hypo_NS
11:97433264-97445261	11998	81	4.07327	0.0547573	1.83953	0.872038	0.972425	Hyper_NS
5:138636304-138643823	7520	70	4.10652	-0.0553164	-1.81726	0.877725	0.972425	Hypo_NS
17:79401682-79406997	5316	141	7.85629	-0.0802778	-1.81699	0.878673	0.972425	Hypo_NS
10:80861339-80870330	8992	148	8.15081	-0.0647868	-1.81147	0.879621	0.972425	Hypo_NS
6:2746970-2752090	5121	65	3.40484	-0.0994498	-1.73836	0.892891	0.972425	Hypo_NS
2:147193206-147207493	14288	48	2.45634	0.0561327	1.72982	0.892891	0.972425	Hyper_NS
20:26308571-26318116	9546	31	1.96265	0.0983871	1.70013	0.900474	0.972425	Hyper_NS
8:115682210-115692173	9964	43	2.20408	-0.0581208	-1.6955	0.90237	0.972425	Hypo_NS
1:149707492-149720577	13086	203	14.6511	-0.115754	-1.68964	0.90237	0.972425	Hypo_NS
3:159570765-159583720	12956	107	5.73629	-0.0845052	-1.61801	0.9109	0.972425	Hypo_NS
17:77673007-77679279	6273	131	7.09605	-0.0650727	-1.61467	0.9109	0.972425	Hypo_NS
9:139494718-139501170	6453	208	11.8371	-0.0864287	-1.61267	0.912796	0.972425	Hypo_NS
10:80834572-80840132	5561	73	4.26997	-0.0689169	-1.60961	0.913744	0.972425	Hypo_NS
6:15256531-15262306	5776	65	3.4058	-0.0587611	-1.4331	0.933649	0.976924	Hypo_NS
10:85361612-85370516	8905	38	1.93893	-0.0522106	-1.39491	0.940284	0.976924	Hypo_NS
1:3073250-3078490	5241	138	8.69848	-0.0952696	-1.35393	0.945972	0.976924	Hypo_NS
14:101139928-101146426	6499	139	7.3861	-0.0732275	-1.32691	0.951659	0.976924	Hypo_NS
4:156275195-156281939	6745	34	1.78513	0.035719	1.19251	0.96019	0.977035	Hyper_NS
13:94369396-94375597	6202	27	1.37077	-0.0419119	-1.0017	0.978199	0.986705	Hypo_NS
6:22997142-23008260	11119	67	3.48553	-0.032896	-0.835418	0.988626	0.988626	Hypo_NS
